# Identification of human genetic variants controlling circular RNA expression

**DOI:** 10.1101/472977

**Authors:** Ikhlak Ahmed, Thasni Karedath, Fatima M. Al-Dasim, Joel A. Malek

## Abstract

Circular RNAs (circRNAs) are abundant in eukaryotic transcriptomes and have been linked to various human disorders. However, understanding genetic control of circular RNA expression is in early stages. Here we present the first integrated analysis of circRNAs and genome sequence variation from lymphoblastoid cell lines of the 1000 genomes project. We identified thousands of circRNAs in the RNA-seq data and show their association with local single nucleotide polymorphic sites, referred to as circQTLs, which influence the circRNA transcript abundance. Strikingly, we found that circQTLs exist independently of eQTLs with most circQTLs having no effect on mRNA expression. Only a fraction of the polymorphic sites are shared and linked to both circRNA and mRNA expression with mostly similar effects on circular and linear RNA. A shared intronic QTL, rs55928920, of HMSD gene drives the circular and linear expression in opposite directions, potentially modulating circRNA levels at the expense of mRNA. Finally, circQTLs and eQTLs are largely independent and exist in separate linkage disequilibrium (LD) blocks with circQTLs highly enriched for functional genomic elements and regulatory regions. This study reveals a previously uncharacterized role of DNA sequence variation in human circular RNA regulation.
