## Supplementary material for "Identification of human genetic variants controlling circular RNA expression"

### Sheet: Sheet1
ID	circRNA	forward_primer	reverse_primer	product length (cDNA)	product length gDNA	Upstream Exon	Downstream Exon
GUSBP9:3:1	ENSG00000215630:ENSE00002132699:ENSE00003600206:-1:71202253:71202427:71207943:71208130:5:GUSBP9:3:1:1:1	TGGAAACGCTTGTAGGGCTT	GGGTGTTCGTGCATCAGGTA	192		GGCTGGTGAATTACCAGATCTCCGTCAAGTGCAGTAACCAGTTCAAGTTGGAAGTGTGTCTTTTGAATGCAGAAAACAAAGTCGTGGACAACCAGGCTGGGACCCAGGGCCAGCTGAAGGTGCTGGGTGCCAACCTCTGGTGGCCGTACCTGATGCACGAACACCCCGCCTACCTGTACTCGTGGGAG	GCTCTGTATGTGGATGTGATCCGTGTGAACAGCTACTACTCTTGGTATCGCAACTACGGGCACCTGGAGTTGATTCGGCTGCAGCTGGCCGCCCAGTTTGAGAATTGGTGTAAGACATCACAATCCCATTATTCAGAGCGCGTATGGAGTGGAAACGCTTGTAGGGCTTCACCAG
NFATC3:17:15	ENSG00000072736:ENSE00003628432:ENSE00003458941:1:68126448:68126610:68121987:68123121:16:NFATC3:17:15:0:0	GGGGGACATCCTGTTGTGAA	TTTGGGACCACCTAATGGGC	230		ATCTTGAGCCAGATGATTGTGCATCCATTTACATCTTTAATGTAGATCCACCTCCATCTACTTTAACCACACCACTTTGCTTACCACATCATGGATTACCGTCTCACTCTTCTGTTTTGTCACCATCGTTTCAGCTCCAAAGTCACAAAAACTATGAAGGAACTTGTGAGATTCCTGAATCTAAATATAGCCCATTAGGTGGTCCCAAACCCTTTGAGTGCCCAAGTATTCAAATTACATCTATCTCTCCTAACTGTCATCAAGAATTAGATGCACATGAAGATGACCTACAGATAAATGACCCAGAACGGGAATTTTTGGAAAGGCCTTCTAGAGATCATCTCTATCTTCCTCTTGAGCCATCCTACCGGGAGTCTTCTCTTAGTCCTAGTCCTGCCA…	CACATCTTCATTACCTCCACTAGACTGGCCTTTACCAGCTCATTTTGGACAATGTGAACTGAAAATAGAAGTGCAACCTAAAACTCATCATCGAGCCCATTATGAAACTGAAGGTAGCCGAGGGGCAGTAAAAGCATCTACTGGGGGACATCCTGTTGTGAAG
CPSF6:23:8	ENSG00000111605:ENSE00001392118:ENSE00003628170:1:69262373:69262562:69251129:69251338:12:CPSF6:23:8:0:0	CCGAGAGCGCGAATATCGTC	CAACATTTGGTGCTGCTCCT	188		GAAGCTGAATATGGTGGGCATGATCAGATAGATTTGTATGACGATGTCATATCTCCATCTGCAAATAATGGAGATGCCCCAGAAGACCGAGATTACATGGATACTCTCCCACCAACTGTTGGTGATGATGTGGGTAAAGGAGCAGCACCAAATGTTGTCTATACATATACTGGAAAGAGAATTGCATTATATATTGGAAATCTAACATGG	ACGTGAACGATCAAGAGAGAGGGACCATAGTAGATCACGAGAAAAGAGTCGACGTCATAAATCCCGTAGTAGAGACCGTCATGACGATTATTACAGAGAGAGAAGCAGAGAACGAGAGAGGCACCGGGATCGTGACCGAGACCGTGACCGAGAGCGTGACCGAGAGCGCGAATATCGTCATCGTTAGAAG
GUSBP1:13:11	ENSG00000183666:ENSE00003481935:ENSE00003475206:1:21497022:21497196:21491321:21491508:5:GUSBP1:13:11:0:0	GCGTGTATGGAGTGGAAACG	TGTTCGTGCATCAGGTACGG	201		GGCTGGTGAATTACCAGATCTCCGTCAAGTGCAGTAACCAGTTCAAGTTGGAAGTGTGTCTTTTGAAATCAGAAAACAAAGTCGTGGACAACCAGGCTGGGACCCAGGGCCAGCTGAAGGTGCTGGGTGCCAACCTCTGGTGGCCGTACCTGATGCACGAACACCCCGCCTACCTGTACTCGTGGGAG	GCTCTGTATGTGGATGTGATCCGTGTGAACAGCTACTACTCTTGGTATCGCAACTACGGGCACCTGGAGTTGATTCAGCTGCAGCTGGCCGCCCAGTTTGAGAACTGGTGTAAGACATCACAATCCCATTATTCAGAGCGTGTATGGAGTGGAAACGCTTGTAGGGTTTCACCAG
FKBP8:23:19	ENSG00000105701:ENSE00003698351:ENSE00001668041:-1:18537601:18537773:18538216:18538433:19:FKBP8:23:19:0:0	GCCAGACAACATCAAGGCTC	ATGGCGAGGTCGTAGGAGT	229		GAGCCCATACATCCCCCCGCACGCGGCCCTGTGCCTGGAGGTGACCCTGAAGACGGCTGTGGACGGGCCTGACCTGGAGATGCTCACGGGGCAGGAGCGCGTGGCCCTGGCCAACCGGAAGCGGGAGTGCGGCAACGCCCACTACCAGCGGGCGGACTTCGTCCTGGCCGCCAACTCCTACGACCTCGCCATCAAGGCTATCACCTCCAGCGCCAAAG	TGGACATGACGTTCGAGGAGGAGGCACAGCTCCTGCAGTTGAAGGTGAAGTGTCTGAACAACCTGGCGGCCTCGCAGCTGAAGCTCGACCACTACCGCGCAGCCCTGCGCTCCTGCAGCCTTGTGCTGGAGCACCAGCCAGACAACATCAAGGCTCTCTTCCGCAAGGGCAAG
BPTF:52:46	ENSG00000171634:ENSE00002511628:ENSE00002467675:1:67948081:67948306:67945409:67945891:17:BPTF:52:46:0:0	ACGTAGCAAGCAGAATGCCA	GTACCTGCATCTGGGGTGAC	169		GTACAGGTGAACAAAGGCAGAGTAAACTGTCACCCCAGATGCAGGTACATCAAGACAAAACCCTGCCACCAGCTCAGTCATCAAGTGTGGGTCCAGCAGAAGCCCAGCCACAGACTGCTCAGCCTTCAGCTCAGCCCCAGCCCCAAACCCAGCCCCAGTCCCCAGCTCAGCCTGAAGTTCAGACTCAGCCTGAAGTTCAGACCCAAACAACTGTTTCATCCCATGTCCCTTCTGAAGCACAACCCACCCACGCACAGTCATCCAAGCCCCAAGTTGCAGCACAGTCTCAGCCTCAAAGTAATGTCCAAGGACAGTCTCCTGTTCGTGTCCAAAGTCCATCACAGACTCGAATACGTCCATCAACTCCATCCCAACTGTCTCCTGGACAACAATCCCAGG…	AATGATTGTCTGTAACCAGGTGATGAAGTATATTTTGGATAAGATAGATAAAGAAGAAAAACAGGCAGCAAAAAAACGGAAGCGTGAAGAGAGTGTGGAGCAGAAACGTAGCAAGCAGAATGCCACTAAGCTGTCAGCTCTGCTCTTCAAGCACAAAGAGCAGCTCAGAGCCGAGATCCTGAAGAAGAGAGCACTCCTGGACAAGGATCTGCAAATTGAAGTGCAG
ZNF91:11:9	ENSG00000167232:ENSE00003080907:ENSE00002210937:-1:23358430:23358848:23359403:23362725:19:ZNF91:11:9:0:0	TACCTGCTCACATCGTACTCA	TCTGCTCTGGCCAAAAGTCT	206		GTATATGTCCTCATTTTCCTCAAGACTTTTGGCCAGAGCAGAGCATGGAAGATTCTTTTCAAAAAGTATTACTGAGAAAATATGAAAAATGTGGACATGAGAATTTACAGTTAAGAAAAGGTTGTAAAAGTGTGGATGAGTGTAAGGTGCACAAAGAAGGTTATAATAAACTTAACCAGTGTCTCACAACTGCCCAGAGCAAAGTATTTCAATGTGGGAAATATTTGAAAGTCTTCTATAAATTTTTAAATTCAAACAGACATACGATAAGACATACTGGAAAGAAATGCTTCAAATGTAAAAAATGTGTCAAGTCATTTTGCATCCGTTTACACAAAACCCAACATAAATGCGTTTATATTACAGAGAAGTCCTGTAAATGTAAAGAATGTGAAAAAA…	TGCCAACGCTTTTGACAAGTCAAACTTTTCTAAACATCAAGAAAATCATGCTGCTGAGAAATCCTAGAAATGTGAAGAATGTGACAAAGCCTCTAAATGATTGTCACACTTGATCGTAGGTAAGATAATTCATACTGGAGAAAACTACCAGTGTGAACAATGTGGCCAAGCTTTGAACTAATGCTCACACCTTAATGCATAGGAAAGCATTTATGCTTGAGAAAAAGTGAACAAATATAGACAAAAAGCCATTAATACCTGCTCACATCGTACTCAAATTCAGAGCGTTCATACTAAATAAGAAGTGTAATTACTGTCAAACGACTGATCAGAAAATATGTCTTTAAAGTACAGAAGAGTATTTTGAAAAAGCATTACAAATATGAAGAGGCATTATTT…
BPTF:60:46	ENSG00000171634:ENSE00003518015:ENSE00002467675:1:67975772:67975958:67945409:67945891:17:BPTF:60:46:0:0	TGCCACCATGGAAGAAAGAGT	GTACCTGCATCTGGGGTGAC	231		GTACAGGTGAACAAAGGCAGAGTAAACTGTCACCCCAGATGCAGGTACATCAAGACAAAACCCTGCCACCAGCTCAGTCATCAAGTGTGGGTCCAGCAGAAGCCCAGCCACAGACTGCTCAGCCTTCAGCTCAGCCCCAGCCCCAAACCCAGCCCCAGTCCCCAGCTCAGCCTGAAGTTCAGACTCAGCCTGAAGTTCAGACCCAAACAACTGTTTCATCCCATGTCCCTTCTGAAGCACAACCCACCCACGCACAGTCATCCAAGCCCCAAGTTGCAGCACAGTCTCAGCCTCAAAGTAATGTCCAAGGACAGTCTCCTGTTCGTGTCCAAAGTCCATCACAGACTCGAATACGTCCATCAACTCCATCCCAACTGTCTCCTGGACAACAATCCCAGG…	ACCTTGCCACCATGGAAGAAAGAGTACAAAGACGATATTATGAAAAGCTGACGGAATTTGTGGCAGATATGACCAAAATTTTTGATAACTGTCGTTACTACAATCCAAGTGACTCCCCATTTTACCAGTGTGCAGAAGTTCTCGAATCATTCTTTGTACAGAAATTGAAAGGCTTCAAAGCTAGCAG
GUSBP4:4:1	ENSG00000239650:ENSE00002445212:ENSE00002525360:-1:57924417:57924591:57930104:57930291:6:GUSBP4:4:1:1:1	AGTGGAAACGCTTGTAGGGT	TACAGGTAGGCGGGGTGTTC	206		GGCTGGTGAATTACCAGATCTCCATCAAGTGCAGTAACCAGTTCAAGTTGGAAGTGTGTCTTTTGAATGCAGAAAACAAAGTCGTGGACAACCAGGCTGGGACCCAGGGCCAGCTGAAGGTGCTGGGTGCCAACCTCTGGTGGCCGTACCTGATGCACGAACACCCCGCCTACCTGTACTCGTGGGAG	GCTCTGTATGTGGATGTGATCCGTGTGAACAGCTACTACTCTTGGTATCGCAACTACGGGCACCTGGAGTTGATTCAGCTGCAGCTGGCCACCCAGTTTGAGAATTGGTGTAAGACATCACAATCCCATTATTCAGAGCGCGTATGGAGTGGAAACGCTTGTAGGGTTTCACCAG
GRHPR:11:8	ENSG00000137106:ENSE00003698807:ENSE00003695745:1:37426538:37426654:37424845:37424975:9:GRHPR:11:8:0:0	GATCCGAGTTGGCTACACCC	ACCTCGCTCTAGCTCCTTGG	175		CTGTGAGGTGGAGCAGTGGGACTCGGATGAGCCCATCCCTGCCAAGGAGCTAGAGCGAGGTGTGGCGGGGGCCCACGGCCTGCTCTGCCTCCTCTCCGACCACGTGGACAAGAGGATCCTGGATGCTGCAG	TGGGATCCGAGTTGGCTACACCCCAGATGTCCTGACAGATACCACCGCCGAACTCGCAGTCTCCCTGCTACTTACCACCTGCCGCCGGTTGCCGGAGGCCATCGAGGAAGTGAAGAA
SCMH1:20:19	ENSG00000010803:ENSE00000768679:ENSE00000768714:-1:41070595:41070721:41075219:41075451:1:SCMH1:20:19:0:0	CTCCTGAACCGGATACCAGC	TCTTTCCTGGTTTACGCCCC	198		TTGTGATTCCAAAGAATCCCTATCCTGCCTCCGATGTGAATACTGAGAAGCCCAGCATCCACAGCAGCACCAAAACTGTCTTGGAACATCAACCAGGGCAGAGGGGGCGTAAACCAGGAAAGAAGCGGGGCCGGACACCCAAGACCCTAATTTCCCATCCCATCTCTGCCCCATCCAAGACAGCTGAACCTTTGAAATTCCCAAAGAAGAGAGGTCCCAAACCTGGCAGCAAG	AGGAAACCTCGGACTTTGCTGAACCCACCACCTGCCTCACCAACAACCAGCACTCCTGAACCGGATACCAGCACTGTACCCCAGGATGCTGCCACCATCCCCAGCTCAGCCATGCAGGCCCCAACAG
SETD3:14:9	ENSG00000183576:ENSE00003674509:ENSE00003479105:-1:99458279:99458535:99465703:99465813:14:SETD3:14:9:0:0	CATTTGCTGTGTGAGCGAGC	CTGTAGCACCAGTGCCAGATT	258		TCAGAAAAATGGGTAAGAAGAGTCGAGTAAAAACTCAGAAATCTGGCACTGGTGCTACAGCAACTGTGTCACCAAAGGAAATCTTGAACCTGACCAGTGAGCTGCTGCAGA	GGCCCTTATATTCTCAAGACCGAATCCTTCAAGCCATGGGAAACATCGCACTGGCCTTTCATTTGCTGTGTGAGCGAGCCAGCCCTAACTCCTTCTGGCAGCCCTATATTCAAACCCTCCCCAGTGAATATGACACTCCTCTCTACTTTGAAGAAGATGAAGTTCGGTATCTTCAGTCCACACAAGCTATACATGATGTCTTCAGCCAGTATAAAAACACAGCTCGACAGTACGCCTACTTCTATAAAGTCATCCAG
STT3B:6:5	ENSG00000163527:ENSE00003512082:ENSE00003598184:1:31579809:31580096:31576396:31576504:3:STT3B:6:5:0:0	TTGCACCAACTTTTAGCGGC	CCCATGAGATGCAAGATGATGT	234		GTTTAACTATAGATCAACACATCATCTTGCATCTCATGGGTTCTATGAATTTTTAAATTGGTTTGATGAAAGAGCATGGTATCCACTAGGAAGAATAGTAGGTGGTACT	GTTTACCCAGGGTTGATGATAACCGCTGGCCTTATTCATTGGATTTTAAATACATTGAACATAACTGTTCACATAAGAGACGTATGTGTGTTCCTTGCACCAACTTTTAGCGGCCTTACATCTATATCTACTTTCCTGCTTACAAGAGAACTTTGGAACCAAGGAGCAGGACTTTTAGCTGCTTGTTTTATTGCTATTGTACCAGGCTACATATCTCGGTCAGTAGCTGGATCCTTTGATAATGAAGGCATTGCTATTTTTGCACTTCAGTTCACATACTATTTATGG
SLC39A8:17:10	ENSG00000138821:ENSE00002034038:ENSE00003677155:-1:102304317:102304488:102315668:102315830:4:SLC39A8:17:10:0:0	ACCTGCCATCAATGGTGTGAC	TTGTTTTGTGCTTGGGCCG	242		TGTTTAACTGCTGAAGAGATCTTTTCCCTTCATGGCTTTTCAAATGCTACCCAAATAACCAGCTCCAAATTCTCTGTCATCTGTCCAGCAGTCTTACAGCAATTGAACTTTCACCCATGTGAGGATCGGCCCAAGCACAAAACAAGACCAAGTCATTCAGAAG	CATATAGAATGGTCATACCCACTTTGGAAATGATAACTTTGGTCCTCAAGAAAAAACTCATCAACCTAAAGCATTACCTGCCATCAATGGTGTGACATGCTATGCAAATCCTGCTGTCACAGAAGCTAATGGACATATCCATTTTGATAATGTCAGTGTGGTATCTCTACAG
SON:15:14	ENSG00000159140:ENSE00001178085:ENSE00001043475:1:33559587:33559775:33559230:33559376:21:SON:15:14:0:0	TTTCAGCAGCAATTTGCCCTC	TAGGTTTGGGTTCACTGAGTTT	155		AAATGTAAACAGATCGCACAGAGTAAAGAAGATGATGATGTAATAGTGAATAAACCTCATGTTTCGGATGAAGAGGAAGAAGAACCTCCTTTTTATCATCATCCCTTTAAACTCAGTGAACCCAAACCTATTTTTTTCAATCTGAAT	ATTGCTGCAGCAAAACCAACTCCACCAAAAAGCCAGGTAACATTAACAAAAGAATTCCCTGTATCATCTGGATCTCAACATCGGAAAAAAGAAGCGGATAGTGTTTATGGAGAATGGGTTCCTGTGGAGAAAAATGGTGAAGAAAACAAAGATGATGATAATGTTTTCAGCAGCAATTTGCCCTCAGAG
GATAD2B:10:8	ENSG00000143614:ENSE00000961126:ENSE00000961124:-1:153811731:153811848:153813250:153813452:1:GATAD2B:10:8:1:1	CAGGTGGCCTCCTTGGTATG	GCATTTTTCAGCCGGTTGGT	199		GCAAAAGCTGTGCCTCACTTCTGCGGGTTGAACCCTTTGTATGTGCCCAGTGCCGCACAGATTTCACCCCTCACTGGAAGCAAGAAAAGAATGGTAAGATTCTATGTGAGCAGTGTATGACCTCCAACCAGAAAAAGGCTCTAAAAGCTGAACACACCAACCGGCTGAAAAATGCATTTGTGAAAGCCCTACAGCAGGAACAG	GCTCCACAGCCCCAGAGCAGCCTCCAGCGTGGCATACCCACATCTGCCCGCTCCATGCTTTCAAACTTTGCACAGGCACCCCAGTTGTCTGTGCCAGGTGGCCTCCTTGGTATGCCAG
PRKCB:32:27	ENSG00000166501:ENSE00001242743:ENSE00003485431:1:24191090:24191230:24180790:24180928:16:PRKCB:32:27:0:0	ACCTGAAGGCGAACGTGATA	ACCCCATCCCAGATGTTTTCC	196		TGACCTAAAACTTGACAACGTGATGCTCGATTCTGAGGGACACATCAAGATTGCCGATTTTGGCATGTGTAAGGAAAACATCTGGGATGGGGTGACAACCAAGACATTCTGTGGCACTCCAGACTACATCGCCCCCGAG	CTGATGACCAAACACCCAGGCAAACGTCTGGGTTGTGGACCTGAAGGCGAACGTGATATCAAAGAGCATGCATTTTTCCGGTATATTGATTGGGAGAAACTTGAACGCAAAGAGATCCAGCCCCCTTATAAGCCAAAAGCT
B2M		GAGGCTATCCAGCGTACTCCA	CGGCAGGCATACTCATCTTTT	248
CPSF6-mRNA		TGGTGTTGGATCTGAAGCATC	CCCAGACATTTGTCCTGATTGT	160	1049
FKBP8-mRNA		GACTTCGAGGTACTGGATGGG	CTTCTTCCTCAACAGCCCGTT	249	2207
BPTF-mRNA		GTCAACAAAGTGGTGTACGATGA	TGCAGTAACTGGCGTCGTC	208	208
NFATC3-mRNA		TCAAGCACAAATTTTGATGAAGCA	CTGTGGCAGATGGGATGAGG	211	211
